# Using eDNA metabarcoding to establish targets for freshwater fish composition following river restoration

**DOI:** 10.1101/2022.05.26.493668

**Authors:** Gen Ito, Hiroshi Yamauchi, Miwa Shigeyoshi, Kousuke Ashino, Chie Yonashiro, Maki Asami, Yuko Goto, Jeffrey J. Duda, Hiroki Yamanaka

## Abstract

Establishing realistic targets for fish community composition is needed to assess the effectiveness of river restoration projects. We used environmental DNA (eDNA) metabarcoding with MiFish primers to obtain estimates of fish community composition across 17 sites upstream, downstream and within a restoration mitigation project area (Kaihotsu– Kasumi) located in the Shigenobu River system, Ehime Prefecture, Japan. We evaluate the benefits of using eDNA to quickly, sensitively, and extensively gather data to establish existing fish community composition in the restoration area, as well as potential future short-term, medium-term, and long-term targets of species assemblages that could realistically emerge following dispersal into the project area from upstream and downstream populations. We compare results from eDNA metabarcoding with species lists obtained from contemporaneous capture surveys and historical information. Nonmetric multidimensional scaling plots of community composition obtained from eDNA surveys showed that the Kaihotsu–Kasumi restoration area and surrounding river reaches were divided into three clusters: upper reaches, middle and lower reaches, and estuarine reaches. The Kaihotsu– Kasumi restoration area sites were included in the group containing the middle and lower reaches of the inflow and outflow rivers that were near the restoration area. We detected a total of twenty-six species in this group, twenty-one native species and five non-native species. Therefore, these native species were considered suitable as short-term target species with high potential for dispersal into Kaihotsu–Kasumi restoration area. By comparison, only 14 species would have been selected as target species based on capture surveys and historical literature. One factor increasing the resolution of our eDNA surveys was our ability to identify the presence of intraspecific lineages of *Misgurnus anguillicaudatus* (Clades A and B), which were missed by the capture surveys. These results indicate that the eDNA metabarcoding method can provide more comprehensive and realistic short-term target species estimates than capture surveys, as well as provide higher resolution monitoring through intraspecific lineage detection.
