## Supplemental Table 1 for "Using eDNA metabarcoding to establish targets for freshwater fish composition following river restoration"

### Sheet: Table1
Table S1 Target species decided by the working group and this study (eDNA)
		By the working group				By eDNA (this study )
Family	Species	Short-term	medium-term	long-term		Short-term
Anguillidae	Anguilla japonica		◯			◯
Cyprinidae	Carassius spp.					◯
	Tanakia lanceolata			◯
	Opsariichthys platypus	◯				◯
	Candidia temminckii	◯				◯
	Phoxinus oxycephalus jouyi	◯				◯
	Pseudorasbora parva		◯			◯
	Gnathopogon elongatus elongatus		◯			◯
	Pseudogobio esocinus					◯
Cobitidae	Misgurnus anguillicaudatus (Clade C)	◯				◯
	Cobitis shikokuensis					◯
	Cobitis sp. BIWAE type A	◯				◯
	Cobitis striata striata			◯
Siluridae	Silurus asotus		◯			◯
Plecoglossidae	Plecoglossus altivelis altivelis					◯
Salmonidae	Oncorhynchus spp.					◯
Adrianichthyidae	Oryzias latipes	◯				◯
Haemulidae	Plectorhinchus cinctus					◯
Odontobutidae	Odontobutis obscura		◯			◯
Gobiidae	Tridentiger brevispinis	◯				◯
	Rhinogobius flumineus	◯				◯
	Rhinogobius nagoyae	◯				◯
	Gymnogobius scrobiculatus					◯
		9	5	2		21
