## Supplemental Table 2 for "Using eDNA metabarcoding to establish targets for freshwater fish composition following river restoration"

### Sheet: Table S1
TableS2 Latitude, longitude, and elevation of each sampling sites
River	Site	Latitude	Longitude	Elevation (m)
Shigenobu River	S1	33.8746	132.957	419.9
Shigenobu River	S2	33.8617	132.91	267
Shigenobu River	S3	33.8243	132.901	178.7
Shigenobu River	S4	33.786	132.88	99.3
Shigenobu River	S5	33.7834	132.83	56.8
Shigenobu River	S6	33.7936	132.777	23.6
Shigenobu River	S7	33.8048	132.741	10.2
Shigenobu River	S8	33.8069	132.721	6.7
Shigenobu River	S9	33.8066	132.69	-0.8
Kaihotsu-Kasumi	K1	33.7791	132.848	73
Kaihotsu-Kasumi	K2	33.7792	132.849	72.6
Kaihotsu-Kasumi	K3	33.7793	132.848	71.7
Kaihotsu-Kasumi	K4	33.7803	132.846	70.3
Kaihotsu-Kasumi	K5	33.7812	132.846	67.4
Uchi and Sagawa Rvers	U1	33.778	132.851	75.3
Uchi and Sagawa Rvers	U2	33.7785	132.855	77.6
Uchi and Sagawa Rvers	U3	33.7793	132.869	87.3
