## Supplemental Table 3 for "Using eDNA metabarcoding to establish targets for freshwater fish composition following river restoration"

### Sheet: Sheet1
TableS3 The volume of aggregated 2nd PCR amplicons in each sample.
River	Site	μl
Shigenobu River	S1	3
Shigenobu River	S2	3
Shigenobu River	S3	3
Shigenobu River	S4	2
Shigenobu River	S5	3
Shigenobu River	S6	2
Shigenobu River	S7	2
Shigenobu River	S8	2
Shigenobu River	S9	2
Shigenobu River	FNC (S)	3
Kaihotsu-Kasumi	K1	2
Kaihotsu-Kasumi	K2	2
Kaihotsu-Kasumi	K3	2
Kaihotsu-Kasumi	K4	2
Kaihotsu-Kasumi	K5	2
Kaihotsu-Kasumi	FNC (K)	3
the river flowing into the Kaihotsu-kasumi	U1	2
the river flowing into the Kaihotsu-kasumi	U2	3
the river flowing into the Kaihotsu-kasumi	U3	2
the river flowing into the Kaihotsu-kasumi	FNC (U)	3
PCR non-template control	PCR-NTC	3
