## Supplemental Table 4 for "Using eDNA metabarcoding to establish targets for freshwater fish composition following river restoration"

### Sheet: Sheet1
	TaableS4 Number of reads of detected species by MiFish metabarcoding
			Order	Anguilliformes	Cypriniformes													Siluriformes		Salmoniformes		Mugiliformes	Beloniformes	Perciformes																	Tetraodontiformes
			Familiy	Anguillidae	Cyprinidae									Cobitidae				Siluridae	Plotosidae	Plecoglossidae	Salmonidae	Mugilidae	Adrianichthyidae	Centrarchidae		Haemulidae	Sparidae	Blenniidae	Odontobutidae	Gobiidae											Tetraodontidae
River	Site	Cluster	Species	Anguilla japonica	Cyprinus carpio	Carassius spp.	Tanakia limbata	Opsariichthys platypus	Candidia temminckii	Phoxinus oxycephalus jouyi	Pseudorasbora parva	Gnathopogon elongatus elongatus	Pseudogobio esocinus	Misgurnus anguillicaudatus (Clade C)	Misgurnus anguillicaudatus (Clade B)	Cobitis shikokuensis	Cobitis sp. BIWAE type A	Silurus asotus	Plotosus japonicus	Plecoglossus altivelis altivelis	Oncorhynchus spp.	Mugil cephalus	Oryzias latipes	Lepomis macrochirus	Micropterus salmoides salmoides	Plectorhinchus cinctus	Acanthopagrus schlegelii	Omobranchus punctatus	Odontobutis obscura	Luciogobius pallidus	Luciogobius spp.	Acanthogobius flavimanus	Tridentiger obscurus or T. brevispinis	Tridentiger trigonocephalus	Rhinogobius flumineus	Rhinogobius similis	Rhinogobius spp.	Favonigobius gymnauchen	Gymnogobius breunigii	Gymnogobius scrobiculatus	Takifugu spp.
Shigenobu River	S1	1		0	0	0	0	4	0	56	0	0	0	0	0	0	0	0	0	0	171	0	0	0	0	0	0	0	0	0	0	0	0	0	13	0	0	0	0	0	0
Shigenobu River	S2	1		0	0	0	0	3	0	141	0	0	0	0	0	0	0	0	0	0	0	0	0	0	0	0	0	0	0	0	0	0	0	0	701	0	0	0	0	0	0
Shigenobu River	S3	1		0	0	0	0	752	155	48	0	0	0	0	0	0	0	0	0	0	0	0	0	0	0	0	0	0	0	0	0	0	0	0	1035	0	0	0	0	0	0
Shigenobu River	S4	2		0	33	0	0	40464	8258	4433	0	0	550	434	0	289	682	0	0	13	209	0	0	0	0	0	0	0	2002	0	0	0	135	0	31908	0	0	0	0	0	0
Shigenobu River	S5	2		0	0	0	0	2063	89	107	0	0	42	0	0	0	0	0	0	0	0	0	0	0	0	0	0	0	135	0	0	0	0	0	148	0	223	0	0	0	0
Shigenobu River	S6	2		0	3755	6851	0	111262	1846	7633	0	240	2136	0	0	264	0	0	0	0	0	0	68	0	0	0	0	0	5378	0	0	0	569	0	2474	0	5269	0	0	0	0
Shigenobu River	S7	2		143	13208	187	0	40044	293	400	0	0	33	0	73	13	345	39	0	7	0	0	0	82	0	81	0	0	0	0	0	0	1906	0	469	0	6324	0	0	0	0
Shigenobu River	S8	2		551	9625	1267	0	131951	0	95	126	0	1145	0	0	21	162	84	0	264	0	0	0	692	0	0	0	0	276	0	0	0	6442	0	706	0	13386	0	0	0	0
Shigenobu River	S9	3		624	2592	0	0	22630	148	0	0	0	1209	0	0	0	0	0	107	80	0	664	0	0	0	0	3712	282	0	1845	465	6032	6713	668	0	191	13543	44	2005	972	12503
Uchi and Sagawa Rivers	U1	2		0	58	0	0	6295	327	83	0	0	37	0	0	0	0	0	0	0	0	0	0	0	99	0	0	0	0	0	0	0	63	0	0	0	668	0	0	0	0
Uchi and Sagawa Rivers	U2	2		0	244	0	0	1386	324	154	0	0	84	0	0	0	0	0	0	0	0	0	0	0	0	0	0	0	218	0	0	0	52	0	537	0	764	0	0	0	0
Uchi and Sagawa Rivers	U3	2		0	40	0	0	2172	413	0	0	0	0	0	0	0	0	0	0	0	0	0	0	0	0	0	0	0	352	0	0	0	455	0	0	0	245	0	0	0	0
Kaihotsu-Kasumi	K1	2		78	420	127	0	8575	649	100	0	0	67	43	0	0	0	0	0	0	0	0	0	0	0	0	0	0	115	0	0	0	39	0	361	0	955	0	0	0	0
Kaihotsu-Kasumi	K2	2		0	135	140	0	121933	402	959	0	9	10	0	0	0	369	0	0	0	0	0	54	0	0	0	0	0	0	0	0	0	0	0	32	0	4	0	0	0	5
Kaihotsu-Kasumi	K3	2		361	1754	0	294	34393	5120	1076	0	0	280	0	0	0	0	66	0	0	0	0	0	0	0	0	0	0	2111	0	0	0	450	0	916	0	7702	0	0	0	0
Kaihotsu-Kasumi	K4	2		0	214	197	0	23256	973	0	0	0	313	0	0	0	0	0	0	0	0	0	0	0	0	0	0	0	530	0	0	0	87	0	71	0	3468	0	0	0	0
Kaihotsu-Kasumi	K5	2		109	309	120	0	13307	346	0	0	0	217	0	58	0	0	0	0	0	0	0	0	0	0	0	0	0	177	0	0	0	236	0	0	0	91	0	0	0	0
